# Alpha-synuclein overexpression can drive microbiome dysbiosis in mice

**DOI:** 10.1101/2024.02.01.578464

**Authors:** Timothy R. Sampson, Zachary D Wallen, Woong-Jai Won, David G. Standaert, Haydeh Payami, Ashley S. Harms

## Abstract

Growing evidence indicates that persons living with Parkinson disease (PD), have a unique composition of indigenous gut microbes. Given the long prodromal or pre-diagnosed period, longitudinal studies of the human and rodent gut microbiome prior to symptomatic onset and for the duration of the disease period are currently lacking. PD is characterized in part by accumulation of the protein α-synuclein (α-syn) into insoluble aggregates, in both the central and enteric nervous systems. As such, a number of experimental rodent and non-human primate models of α-syn overexpression recapitulate some of hallmark pathophysiologies of PD. These animal models provide an opportunity to assess how the gut microbiome changes with age under disease relevant conditions. Here, we used a transgenic mouse strain, the Thy1-hSYN “line 61” mice which over express wild-type human α-syn to test how the gut microbiome composition responds in this model of PD pathology during aging. Using shotgun metagenomics, we find significant, age and genotype dependent bacterial taxa that become altered over age. We reveal that α-syn overexpression can drive alterations to the gut microbiome composition and suggest that it limits the expansion of diversity through age. Given emerging data on potential contributions of the gut microbiome to PD pathologies, our data provide an experimental foundation to understand how the PD-associated microbiome may arise as a trigger or co-pathology to disease.
