## Supplementary Table for "Alpha-synuclein overexpression can drive microbiome dysbiosis in mice"

### Sheet: Supplmentary Table 1
Supplmentary Table 1. List of 54 mice and their corresponding litters that were used in analyses and whether or not a mouse was included in sensitivity analyses with litters that produced both Thy1-SNCA transgenic and non-transgenic littermates.
MouseID	Litter_ID	Number of mice in the litter	Group	Included in sensitivity analysis
hSCATG021AM2	hSCATG021	5	Transgenic	yes
hSCATG026AM4	hSCATG026	4	Transgenic	yes
hSCATG026AM5	hSCATG026	4	Transgenic	yes
hSCATG028AM1	hSCATG028	2	Transgenic	yes
hSCATG034AM1	hSCATG034	4	Transgenic	yes
hSCATG034AM2	hSCATG034	4	Transgenic	yes
hSCATG035AM1	hSCATG035	3	Transgenic	yes
hSCATG039AM3	hSCATG039	4	Transgenic	yes
hSCATG040AM5	hSCATG040	2	Transgenic	yes
hSCATG043AM3	hSCATG043	3	Transgenic	yes
hSCATG058AM4	hSCATG058	4	Transgenic	yes
hSCATG054AM2	hSCATG054	1	Transgenic	no
hSCATG041AM1	hSCATG041	2	Transgenic	no
hSCATG041AM3	hSCATG041	2	Transgenic	no
hSCATG053AM1	hSCATG053	2	Transgenic	no
hSCATG053AM3	hSCATG053	2	Transgenic	no
hSCATG027AM2	hSCATG027	3	Transgenic	no
hSCATG027AM3	hSCATG027	3	Transgenic	no
hSCATG027AM4	hSCATG027	3	Transgenic	no
hSCATG037AM1	hSCATG037	3	Transgenic	no
hSCATG037AM3	hSCATG037	3	Transgenic	no
hSCATG037AM5	hSCATG037	3	Transgenic	no
hSCATG021AM1	hSCATG021	5	Non-transgenic	yes
hSCATG021AM4	hSCATG021	5	Non-transgenic	yes
hSCATG021AM3	hSCATG021	5	Non-transgenic	yes
hSCATG021AM5	hSCATG021	5	Non-transgenic	yes
hSCATG026AM2	hSCATG026	4	Non-transgenic	yes
hSCATG026AM3	hSCATG026	4	Non-transgenic	yes
hSCATG028AM4	hSCATG028	2	Non-transgenic	yes
hSCATG034AM3	hSCATG034	4	Non-transgenic	yes
hSCATG034AM5	hSCATG034	4	Non-transgenic	yes
hSCATG035AM2	hSCATG035	3	Non-transgenic	yes
hSCATG035AM4	hSCATG035	3	Non-transgenic	yes
hSCATG039AM2	hSCATG039	4	Non-transgenic	yes
hSCATG039AM6	hSCATG039	4	Non-transgenic	yes
hSCATG039AM7	hSCATG039	4	Non-transgenic	yes
hSCATG040AM6	hSCATG040	2	Non-transgenic	yes
hSCATG043AM2	hSCATG043	3	Non-transgenic	yes
hSCATG043AM4	hSCATG043	3	Non-transgenic	yes
hSCATG058AM2	hSCATG058	4	Non-transgenic	yes
hSCATG058AM3	hSCATG058	4	Non-transgenic	yes
hSCATG058AM5	hSCATG058	4	Non-transgenic	yes
hSCATG016AM3	hSCATG016	1	Non-transgenic	no
hSCATG020AM1	hSCATG020	1	Non-transgenic	no
hSCATG022AM2	hSCATG022	1	Non-transgenic	no
hSCATG057AM1	hSCATG057	1	Non-transgenic	no
hSCATG018AM1	hSCATG018	2	Non-transgenic	no
hSCATG018AM5	hSCATG018	2	Non-transgenic	no
hSCATG023AM3	hSCATG023	2	Non-transgenic	no
hSCATG023AM2	hSCATG023	2	Non-transgenic	no
hSCATG025AM2	hSCATG025	2	Non-transgenic	no
hSCATG025AM4	hSCATG025	2	Non-transgenic	no
hSCATG036AM1	hSCATG036	2	Non-transgenic	no
hSCATG036AM3	hSCATG036	2	Non-transgenic	no

### Sheet: Supplmentary Table 2
Supplementary Table 2. Full results of species-level metagenome wide association study (MWAS). Differential abundances of species in 12 month old Thy1-SNCA transgenic (TG, N = 22) and non-transgenic (NTG, N = 32) were tested for using linear regression with log2-transformed relative abundances as implemented in MaAsLin2, adjusting for total sequence count per sample. Shown are all 36 species that…
Kingdom	Phylum	Class	Order	Family	Genus	Species	N TG	N NTG	Mean RA TG	Mean RA NTG	Beta	SE	P	FDR	FC	FC lower	FC upper
Bacteria	Firmicutes	Bacilli	Lactobacillales	Lactobacillaceae	Lactobacillus	Lactobacillus intestinalis	5	26	0.010732	0.0504809	-2.92273	0.569943	4.57396e-06	0.000146367	0.131878	0.0607988	0.286055
Bacteria	Actinobacteria	Actinobacteria	Bifidobacteriales	Bifidobacteriaceae	Bifidobacterium	Bifidobacterium pseudolongum	3	21	0.00146489	0.147838	-4.24202	0.924267	2.92579e-05	0.000468127	0.0528476	0.0150553	0.185507
Bacteria	Firmicutes	Bacilli	Lactobacillales	Lactobacillaceae	Lactobacillus	Lactobacillus reuteri	13	30	0.0622676	0.121976	-3.83636	0.980537	0.000271305	0.00233284	0.0700069	0.0184759	0.265263
Bacteria	Bacteroidetes	Bacteroidia	Bacteroidales	Muribaculaceae	Muribaculum	Muribaculum intestinale	16	31	0.0177384	0.02687	-2.82386	0.733509	0.00033095	0.00233284	0.141232	0.0521373	0.382574
Bacteria	Firmicutes	Bacilli	Lactobacillales	Lactobacillaceae	Lactobacillus	Lactobacillus johnsonii	13	29	0.0246308	0.0927099	-3.67634	0.966959	0.000384762	0.00233284	0.0782188	0.0210275	0.290961
Bacteria	Bacteroidetes	Bacteroidia	Bacteroidales	Muribaculaceae	Muribaculaceae unclassified	Muribaculaceae bacterium DSM 103720	15	29	0.0105	0.0252675	-2.29503	0.610215	0.000437408	0.00233284	0.203764	0.0889383	0.466837
Bacteria	Proteobacteria	Epsilonproteobacteria	Campylobacterales	Helicobacteraceae	Helicobacter	Helicobacter ganmani	17	9	0.0215068	0.00987275	1.67614	0.639329	0.0115037	0.0525885	3.19571	1.34076	7.61699
Bacteria	Deferribacteres	Deferribacteres	Deferribacterales	Deferribacteraceae	Mucispirillum	Mucispirillum schaedleri	19	20	0.0228096	0.0117438	2.66532	1.07527	0.0165332	0.0661327	6.34369	1.47201	27.3384
Bacteria	Firmicutes	Erysipelotrichia	Erysipelotrichales	Erysipelotrichaceae	Faecalibaculum	Faecalibaculum rodentium	0	9	0	0.0266406	-1.15483	0.478343	0.0193958	0.0689628	0.449119	0.234493	0.860188
Bacteria	Firmicutes	Firmicutes unclassified	Firmicutes unclassified	Firmicutes unclassified	Firmicutes unclassified	Firmicutes bacterium ASF500	4	1	0.000928377	6.27813e-06	0.863027	0.370203	0.0237314	0.0759406	1.81885	1.09994	3.00763
Bacteria	Firmicutes	Clostridia	Clostridiales	Lachnospiraceae	Lachnospiraceae unclassified	Lachnospiraceae bacterium A2	1	9	0.00474823	0.0224251	-0.932715	0.478633	0.0568421	0.151805	0.523871	0.273415	1.00375
Bacteria	Firmicutes	Bacilli	Lactobacillales	Lactobacillaceae	Lactobacillus	Lactobacillus murinus	22	32	0.41702	0.21578	0.854662	0.438735	0.0569269	0.151805	1.80833	0.996362	3.28202
Bacteria	Proteobacteria	Epsilonproteobacteria	Campylobacterales	Helicobacteraceae	Helicobacter	Helicobacter hepaticus	6	4	0.0027779	0.000696609	0.38859	0.206957	0.0661552	0.153872	1.30911	0.988254	1.73415
Bacteria	Firmicutes	Clostridia	Clostridiales	Oscillospiraceae	Oscillibacter	Oscillibacter sp 1 3	3	0	0.000766627	0	0.339411	0.181565	0.0673191	0.153872	1.26524	0.988658	1.6192
Bacteria	Firmicutes	Clostridia	Clostridiales	Ruminococcaceae	Anaerotruncus	Anaerotruncus sp G3 2012	15	15	0.00543255	0.00329642	1.63331	0.918569	0.0813484	0.173543	3.10224	0.890642	10.8056
Bacteria	Firmicutes	Clostridia	Clostridiales	Clostridiaceae	Clostridium	Clostridium sp ASF502	2	1	0.000837659	4.49156e-05	0.321512	0.19156	0.0993896	0.191896	1.24964	0.963298	1.6211
Bacteria	Firmicutes	Clostridia	Clostridiales	Lachnospiraceae	Lachnospiraceae unclassified	Lachnospiraceae bacterium A4	15	19	0.154991	0.0605048	1.71762	1.04897	0.107696	0.191896	3.28894	0.790941	13.6763
Bacteria	Firmicutes	Clostridia	Clostridiales	Lachnospiraceae	Dorea	Dorea sp 5 2	10	8	0.00396762	0.000881762	1.25693	0.768169	0.107941	0.191896	2.38986	0.841664	6.7859
Bacteria	Bacteroidetes	Bacteroidia	Bacteroidales	Prevotellaceae	Prevotella	Prevotella sp MGM2	12	11	0.0365426	0.0170537	0.823787	0.657249	0.215781	0.363421	1.77005	0.724762	4.32289
Bacteria	Bacteroidetes	Bacteroidia	Bacteroidales	Prevotellaceae	Prevotella	Prevotella sp MGM1	22	31	0.0691918	0.0460003	0.571244	0.482456	0.241889	0.378472	1.4858	0.771443	2.86167
Bacteria	Bacteroidetes	Bacteroidia	Bacteroidales	Bacteroidaceae	Bacteroides	Bacteroides uniformis	13	9	0.00224225	0.00234963	0.81916	0.701537	0.248372	0.378472	1.76438	0.680255	4.57627
Bacteria	Firmicutes	Clostridia	Clostridiales	Lachnospiraceae	Lachnospiraceae unclassified	Lachnospiraceae bacterium COE1	7	10	0.00282209	0.00119836	0.754706	0.752633	0.320713	0.456524	1.68729	0.606906	4.6909
Bacteria	Firmicutes	Clostridia	Clostridiales	Lachnospiraceae	Lachnospiraceae unclassified	Lachnospiraceae bacterium 3 2	10	9	0.0152351	0.00621874	0.82648	0.837059	0.328127	0.456524	1.77335	0.568741	5.52937
Bacteria	Firmicutes	Clostridia	Clostridiales	Ruminococcaceae	Acutalibacter	Acutalibacter muris	14	17	0.0143923	0.00775017	0.804785	0.889943	0.370083	0.485242	1.74689	0.521412	5.85258
Bacteria	Actinobacteria	Coriobacteriia	Eggerthellales	Eggerthellaceae	Enterorhabdus	Enterorhabdus caecimuris	20	31	0.0114465	0.0132395	-0.427262	0.481544	0.379095	0.485242	0.743672	0.3866	1.43054
Bacteria	Bacteroidetes	Bacteroidia	Bacteroidales	Tannerellaceae	Parabacteroides	Parabacteroides distasonis	11	16	0.00214085	0.000986931	0.620455	0.871806	0.4799	0.590647	1.53736	0.47032	5.02525
Bacteria	Firmicutes	Clostridia	Clostridiales	Lachnospiraceae	Lachnospiraceae unclassified	Lachnospiraceae bacterium 28 4	4	5	0.00157378	0.00312725	-0.146434	0.422786	0.7305	0.844277	0.903481	0.508706	1.60461
Bacteria	Proteobacteria	Epsilonproteobacteria	Campylobacterales	Helicobacteraceae	Helicobacter	Helicobacter typhlonius	19	27	0.0530893	0.0571209	0.2353	0.70167	0.738742	0.844277	1.17715	0.453768	3.05373
Bacteria	Verrucomicrobia	Verrucomicrobiae	Verrucomicrobiales	Akkermansiaceae	Akkermansia	Akkermansia muciniphila	2	4	0.0117165	0.0113517	0.0870144	0.328514	0.792175	0.858185	1.06217	0.679774	1.65968
Bacteria	Bacteroidetes	Bacteroidia	Bacteroidales	Bacteroidaceae	Bacteroides	Bacteroides vulgatus	2	1	9.96409e-05	0.000139281	0.0528176	0.236016	0.823816	0.858185	1.03729	0.752741	1.4294
Bacteria	Bacteroidetes	Bacteroidia	Bacteroidales	Bacteroidaceae	Bacteroides	Bacteroides sartorii	17	22	0.00885879	0.0094491	0.141898	0.66294	0.831366	0.858185	1.10336	0.4483	2.71558
Bacteria	Bacteroidetes	Bacteroidia	Bacteroidales	Bacteroidaceae	Bacteroides	Bacteroides caecimuris	14	23	0.00740781	0.00685952	-0.0341815	0.966508	0.971926	0.971926	0.976586	0.262695	3.63051
Bacteria	Firmicutes	Erysipelotrichia	Erysipelotrichales	Erysipelotrichaceae	Erysipelatoclostridium	Clostridium cocleatum	0	1	0	3.22656e-05	NT	NT	NT	NT	NT	NT	NT
Bacteria	Firmicutes	Clostridia	Clostridiales	Lachnospiraceae	Lachnospiraceae unclassified	Lachnospiraceae bacterium 10 1	0	1	0	2.81125e-05	NT	NT	NT	NT	NT	NT	NT
Bacteria	Bacteroidetes	Bacteroidia	Bacteroidales	Tannerellaceae	Parabacteroides	Parabacteroides goldsteinii	1	1	0.000120582	2.32781e-05	NT	NT	NT	NT	NT	NT	NT
Bacteria	Firmicutes	Clostridia	Clostridiales	Peptostreptococcaceae	Romboutsia	Romboutsia ilealis	0	1	0	3.61656e-05	NT	NT	NT	NT	NT	NT	NT

### Sheet: Supplmentary Table 3
Supplementary Table 3. Full results of genus-level metagenome wide association study (MWAS). Differential abundances of genera in 12 month old Thy1-SNCA transgenic (TG, N = 22) and non-transgenic (NTG, N = 32) were tested for using linear regression with log2-transformed relative abundances as implemented in MaAsLin2, adjusting for total sequence count per sample. Shown are all 21 genera that wer…
Kingdom	Phylum	Class	Order	Family	Genus	N TG	N NTG	Mean RA TG	Mean RA NTG	Beta	SE	P	FDR	FC	FC lower	FC upper
Bacteria	Actinobacteria	Actinobacteria	Bifidobacteriales	Bifidobacteriaceae	Bifidobacterium	3	21	0.00146489	0.147838	-4.24202	0.924267	2.92579e-05	0.0005559	0.0528476	0.0150553	0.185507
Bacteria	Bacteroidetes	Bacteroidia	Bacteroidales	Muribaculaceae	Muribaculum	16	31	0.0177384	0.02687	-2.82386	0.733509	0.00033095	0.00277025	0.141232	0.0521373	0.382574
Bacteria	Bacteroidetes	Bacteroidia	Bacteroidales	Muribaculaceae	Muribaculaceae unclassified	15	29	0.0105	0.0252675	-2.29503	0.610215	0.000437408	0.00277025	0.203764	0.0889383	0.466837
Bacteria	Deferribacteres	Deferribacteres	Deferribacterales	Deferribacteraceae	Mucispirillum	19	20	0.0228096	0.0117438	2.66532	1.07527	0.0165332	0.073704	6.34369	1.47201	27.3384
Bacteria	Firmicutes	Erysipelotrichia	Erysipelotrichales	Erysipelotrichaceae	Faecalibaculum	0	9	0	0.0266406	-1.15483	0.478343	0.0193958	0.073704	0.449119	0.234493	0.860188
Bacteria	Firmicutes	Firmicutes unclassified	Firmicutes unclassified	Firmicutes unclassified	Firmicutes unclassified	4	1	0.000928377	6.27813e-06	0.863027	0.370203	0.0237314	0.0751496	1.81885	1.09994	3.00763
Bacteria	Firmicutes	Clostridia	Clostridiales	Oscillospiraceae	Oscillibacter	3	0	0.000766627	0	0.339411	0.181565	0.0673191	0.182723	1.26524	0.988658	1.6192
Bacteria	Firmicutes	Clostridia	Clostridiales	Ruminococcaceae	Anaerotruncus	15	15	0.00543255	0.00329642	1.63331	0.918569	0.0813484	0.193202	3.10224	0.890642	10.8056
Bacteria	Firmicutes	Clostridia	Clostridiales	Clostridiaceae	Clostridium	2	1	0.000837659	4.49156e-05	0.321512	0.19156	0.0993896	0.205089	1.24964	0.963298	1.6211
Bacteria	Firmicutes	Clostridia	Clostridiales	Lachnospiraceae	Dorea	10	8	0.00396762	0.000881762	1.25693	0.768169	0.107941	0.205089	2.38986	0.841664	6.7859
Bacteria	Bacteroidetes	Bacteroidia	Bacteroidales	Prevotellaceae	Prevotella	22	31	0.105734	0.063054	0.716758	0.502646	0.15997	0.276311	1.64348	0.830224	3.25339
Bacteria	Proteobacteria	Epsilonproteobacteria	Campylobacterales	Helicobacteraceae	Helicobacter	22	30	0.077374	0.0676903	0.72463	0.559789	0.201334	0.318779	1.65248	0.772412	3.53526
Bacteria	Firmicutes	Clostridia	Clostridiales	Ruminococcaceae	Acutalibacter	14	17	0.0143923	0.00775017	0.804785	0.889943	0.370083	0.514486	1.74689	0.521412	5.85258
Bacteria	Actinobacteria	Coriobacteriia	Eggerthellales	Eggerthellaceae	Enterorhabdus	20	31	0.0114465	0.0132395	-0.427262	0.481544	0.379095	0.514486	0.743672	0.3866	1.43054
Bacteria	Firmicutes	Clostridia	Clostridiales	Lachnospiraceae	Lachnospiraceae unclassified	18	28	0.17937	0.0935024	0.664733	0.942028	0.483623	0.612589	1.58527	0.44085	5.70057
Bacteria	Bacteroidetes	Bacteroidia	Bacteroidales	Tannerellaceae	Parabacteroides	11	17	0.00226144	0.00101021	0.50119	0.873771	0.568763	0.675406	1.41538	0.431849	4.6389
Bacteria	Verrucomicrobia	Verrucomicrobiae	Verrucomicrobiales	Akkermansiaceae	Akkermansia	2	4	0.0117165	0.0113517	0.0870144	0.328514	0.792175	0.885372	1.06217	0.679774	1.65968
Bacteria	Bacteroidetes	Bacteroidia	Bacteroidales	Bacteroidaceae	Bacteroides	18	27	0.0186085	0.0187975	-0.0495357	0.940041	0.958181	0.960524	0.966247	0.26943	3.46521
Bacteria	Firmicutes	Bacilli	Lactobacillales	Lactobacillaceae	Lactobacillus	22	32	0.51465	0.480947	0.0127828	0.256993	0.960524	0.960524	1.0089	0.711569	1.43047
Bacteria	Firmicutes	Erysipelotrichia	Erysipelotrichales	Erysipelotrichaceae	Erysipelatoclostridium	0	1	0	3.22656e-05	NT	NT	NT	NT	NT	NT	NT
Bacteria	Firmicutes	Clostridia	Clostridiales	Peptostreptococcaceae	Romboutsia	0	1	0	3.61656e-05	NT	NT	NT	NT	NT	NT	NT

### Sheet: Supplmentary Table 4
Supplementary Table 4. Full results of species-level metagenome wide association study (MWAS) when including only mice from litters with both transgenic and non-transgenic littermates. Differential abundances of species in 12 month old Thy1-SNCA transgenic (TG, N = 11) and non-transgenic (NTG, N = 20) were tested for using linear regression with log2-transformed relative abundances as implemented…
Kingdom	Phylum	Class	Order	Family	Genus	Species	N TG	N NTG	Mean RA TG	Mean RA NTG	Beta	SE	P	FDR	FC	FC lower	FC upper
Bacteria	Firmicutes	Bacilli	Lactobacillales	Lactobacillaceae	Lactobacillus	Lactobacillus intestinalis	2	17	0.0110946	0.0517049	-2.04635	0.564813	0.00114301	0.0354334	0.242095	0.112392	0.521479
Bacteria	Actinobacteria	Actinobacteria	Bifidobacteriales	Bifidobacteriaceae	Bifidobacterium	Bifidobacterium pseudolongum	1	13	0.00142779	0.105143	-3.75938	1.23681	0.00509229	0.0789305	0.0738436	0.0137585	0.396329
Bacteria	Firmicutes	Bacilli	Lactobacillales	Lactobacillaceae	Lactobacillus	Lactobacillus reuteri	7	19	0.0770221	0.12335	-3.61254	1.3192	0.0106121	0.109658	0.0817553	0.0136195	0.490763
Bacteria	Bacteroidetes	Bacteroidia	Bacteroidales	Muribaculaceae	Muribaculum	Muribaculum intestinale	8	19	0.0279387	0.0277319	-2.70254	1.10014	0.0204893	0.142149	0.153622	0.0344626	0.684792
Bacteria	Bacteroidetes	Bacteroidia	Bacteroidales	Muribaculaceae	Muribaculaceae unclassified	Muribaculaceae bacterium DSM 103720	7	18	0.0142617	0.0245725	-2.09865	0.871912	0.0229272	0.142149	0.233477	0.0714166	0.763287
Bacteria	Firmicutes	Bacilli	Lactobacillales	Lactobacillaceae	Lactobacillus	Lactobacillus johnsonii	7	18	0.0331401	0.0870461	-3.16748	1.36763	0.0280971	0.145169	0.111299	0.0173606	0.713544
Bacteria	Firmicutes	Clostridia	Clostridiales	Lachnospiraceae	Lachnospiraceae unclassified	Lachnospiraceae bacterium COE1	5	4	0.00359046	0.00111493	2.09489	1.03245	0.0520585	0.230545	4.27193	1.05065	17.3696
Bacteria	Firmicutes	Erysipelotrichia	Erysipelotrichales	Erysipelotrichaceae	Faecalibaculum	Faecalibaculum rodentium	0	5	0	0.0159075	-0.834875	0.541082	0.134065	0.415961	0.560632	0.2688	1.1693
Bacteria	Bacteroidetes	Bacteroidia	Bacteroidales	Bacteroidaceae	Bacteroides	Bacteroides uniformis	8	5	0.0024317	0.00271728	1.42695	0.946332	0.142788	0.415961	2.68878	0.743364	9.72544
Bacteria	Proteobacteria	Epsilonproteobacteria	Campylobacterales	Helicobacteraceae	Helicobacter	Helicobacter ganmani	8	8	0.025459	0.00948519	1.33945	0.893159	0.144891	0.415961	2.53054	0.752026	8.5152
Bacteria	Proteobacteria	Epsilonproteobacteria	Campylobacterales	Helicobacteraceae	Helicobacter	Helicobacter hepaticus	0	3	0	0.0008821	-0.23801	0.159818	0.147599	0.415961	0.847914	0.682427	1.05353
Bacteria	Firmicutes	Clostridia	Clostridiales	Lachnospiraceae	Lachnospiraceae unclassified	Lachnospiraceae bacterium A4	9	13	0.173154	0.0842616	1.91214	1.33764	0.163929	0.423483	3.76366	0.611472	23.1656
Bacteria	Bacteroidetes	Bacteroidia	Bacteroidales	Tannerellaceae	Parabacteroides	Parabacteroides distasonis	7	10	0.00172781	0.00115212	1.4143	1.18192	0.241492	0.523692	2.66531	0.535045	13.2772
Bacteria	Firmicutes	Clostridia	Clostridiales	Clostridiaceae	Clostridium	Clostridium sp ASF502	1	1	0.00111615	7.1865e-05	0.339025	0.284025	0.242632	0.523692	1.2649	0.859957	1.86053
Bacteria	Deferribacteres	Deferribacteres	Deferribacterales	Deferribacteraceae	Mucispirillum	Mucispirillum schaedleri	8	12	0.0252518	0.0123941	1.25261	1.07416	0.253399	0.523692	2.38272	0.553731	10.2529
Bacteria	Firmicutes	Clostridia	Clostridiales	Lachnospiraceae	Lachnospiraceae unclassified	Lachnospiraceae bacterium A2	1	6	0.00949646	0.0237884	-0.671584	0.681179	0.332619	0.626587	0.627817	0.248843	1.58395
Bacteria	Bacteroidetes	Bacteroidia	Bacteroidales	Tannerellaceae	Parabacteroides	Parabacteroides goldsteinii	1	1	0.000241164	3.7245e-05	0.18019	0.195127	0.363661	0.626587	1.13303	0.869189	1.47697
Bacteria	Firmicutes	Clostridia	Clostridiales	Lachnospiraceae	Lachnospiraceae unclassified	Lachnospiraceae bacterium 3 2	4	7	0.00251269	0.00977857	-0.996622	1.07961	0.363825	0.626587	0.501172	0.115611	2.17258
Bacteria	Bacteroidetes	Bacteroidia	Bacteroidales	Bacteroidaceae	Bacteroides	Bacteroides sartorii	10	14	0.00915082	0.0107272	0.746242	0.866351	0.396355	0.646685	1.67742	0.516985	5.44257
Bacteria	Proteobacteria	Epsilonproteobacteria	Campylobacterales	Helicobacteraceae	Helicobacter	Helicobacter typhlonius	8	16	0.0491917	0.0633103	-0.817459	1.02808	0.433228	0.647088	0.56744	0.140388	2.29356
Bacteria	Firmicutes	Clostridia	Clostridiales	Ruminococcaceae	Anaerotruncus	Anaerotruncus sp G3 2012	8	12	0.00585791	0.00444746	0.999773	1.28492	0.443046	0.647088	1.99969	0.349008	11.4574
Bacteria	Firmicutes	Bacilli	Lactobacillales	Lactobacillaceae	Lactobacillus	Lactobacillus murinus	11	20	0.375841	0.224806	0.47087	0.627422	0.459223	0.647088	1.38595	0.590957	3.2504
Bacteria	Firmicutes	Clostridia	Clostridiales	Ruminococcaceae	Acutalibacter	Acutalibacter muris	6	10	0.012647	0.00519694	0.748785	1.14534	0.518596	0.698978	1.68038	0.354514	7.96489
Bacteria	Verrucomicrobia	Verrucomicrobiae	Verrucomicrobiales	Akkermansiaceae	Akkermansia	Akkermansia muciniphila	2	4	0.023433	0.0181627	0.288482	0.566251	0.614422	0.762613	1.22135	0.565904	2.63597
Bacteria	Firmicutes	Clostridia	Clostridiales	Lachnospiraceae	Lachnospiraceae unclassified	Lachnospiraceae bacterium 28 4	3	5	0.00232699	0.00500361	-0.356597	0.701122	0.61501	0.762613	0.781004	0.301285	2.02455
Bacteria	Bacteroidetes	Bacteroidia	Bacteroidales	Bacteroidaceae	Bacteroides	Bacteroides vulgatus	1	1	2.71455e-05	0.00022285	-0.156462	0.346681	0.655239	0.763284	0.897223	0.560211	1.43697
Bacteria	Bacteroidetes	Bacteroidia	Bacteroidales	Prevotellaceae	Prevotella	Prevotella sp MGM1	11	19	0.0636978	0.0443254	0.290526	0.706667	0.684113	0.763284	1.22309	0.468285	3.19451
Bacteria	Bacteroidetes	Bacteroidia	Bacteroidales	Bacteroidaceae	Bacteroides	Bacteroides caecimuris	8	15	0.0112202	0.00774642	0.462564	1.14549	0.689417	0.763284	1.37799	0.290661	6.53288
Bacteria	Firmicutes	Clostridia	Clostridiales	Lachnospiraceae	Dorea	Dorea sp 5 2	4	6	0.000312164	0.00123642	-0.293709	0.901168	0.746908	0.798419	0.815802	0.239816	2.77518
Bacteria	Actinobacteria	Coriobacteriia	Eggerthellales	Eggerthellaceae	Enterorhabdus	Enterorhabdus caecimuris	10	19	0.0119019	0.0134078	-0.161271	0.710383	0.822058	0.84946	0.894237	0.340654	2.34743
Bacteria	Bacteroidetes	Bacteroidia	Bacteroidales	Prevotellaceae	Prevotella	Prevotella sp MGM2	5	7	0.0245256	0.0201708	-0.0703061	0.904967	0.938628	0.938628	0.952436	0.27854	3.25674
Bacteria	Firmicutes	Erysipelotrichia	Erysipelotrichales	Erysipelotrichaceae	Erysipelatoclostridium	Clostridium cocleatum	0	1	0	5.1625e-05	NT	NT	NT	NT	NT	NT	NT
Bacteria	Firmicutes	Clostridia	Clostridiales	Lachnospiraceae	Lachnospiraceae unclassified	Lachnospiraceae bacterium 10 1	0	1	0	4.498e-05	NT	NT	NT	NT	NT	NT	NT

### Sheet: Supplmentary Table 5
Supplementary Table 5. Full results of genus-level metagenome wide association study (MWAS) when including only mice from litters with both transgenic and non-transgenic littermates. Differential abundances of genera in 12 month old Thy1-SNCA transgenic (TG, N = 11) and non-transgenic (NTG, N = 20) were tested for using linear regression with log2-transformed relative abundances as implemented in…
Kingdom	Phylum	Class	Order	Family	Genus	N TG	N NTG	Mean RA TG	Mean RA NTG	Beta	SE	P	FDR	FC	FC lower	FC upper
Bacteria	Actinobacteria	Actinobacteria	Bifidobacteriales	Bifidobacteriaceae	Bifidobacterium	1	13	0.00142779	0.105143	-3.75938	1.23681	0.00509229	0.0865689	0.0738436	0.0137585	0.396329
Bacteria	Bacteroidetes	Bacteroidia	Bacteroidales	Muribaculaceae	Muribaculum	8	19	0.0279387	0.0277319	-2.70254	1.10014	0.0204893	0.129921	0.153622	0.0344626	0.684792
Bacteria	Bacteroidetes	Bacteroidia	Bacteroidales	Muribaculaceae	Muribaculaceae unclassified	7	18	0.0142617	0.0245725	-2.09865	0.871912	0.0229272	0.129921	0.233477	0.0714166	0.763287
Bacteria	Firmicutes	Erysipelotrichia	Erysipelotrichales	Erysipelotrichaceae	Faecalibaculum	0	5	0	0.0159075	-0.834875	0.541082	0.134065	0.569778	0.560632	0.2688	1.1693
Bacteria	Firmicutes	Clostridia	Clostridiales	Lachnospiraceae	Lachnospiraceae unclassified	11	17	0.191081	0.123992	1.40688	1.02421	0.180458	0.613557	2.65164	0.65949	10.6615
Bacteria	Firmicutes	Clostridia	Clostridiales	Clostridiaceae	Clostridium	1	1	0.00111615	7.1865e-05	0.339025	0.284025	0.242632	0.615398	1.2649	0.859957	1.86053
Bacteria	Deferribacteres	Deferribacteres	Deferribacterales	Deferribacteraceae	Mucispirillum	8	12	0.0252518	0.0123941	1.25261	1.07416	0.253399	0.615398	2.38272	0.553731	10.2529
Bacteria	Bacteroidetes	Bacteroidia	Bacteroidales	Tannerellaceae	Parabacteroides	7	11	0.00196898	0.00118936	1.23435	1.18562	0.306735	0.651812	2.35275	0.469937	11.779
Bacteria	Firmicutes	Clostridia	Clostridiales	Ruminococcaceae	Anaerotruncus	8	12	0.00585791	0.00444746	0.999773	1.28492	0.443046	0.766909	1.99969	0.349008	11.4574
Bacteria	Bacteroidetes	Bacteroidia	Bacteroidales	Bacteroidaceae	Bacteroides	10	17	0.0228299	0.0214137	0.555391	0.726734	0.451123	0.766909	1.46957	0.547524	3.94435
Bacteria	Firmicutes	Clostridia	Clostridiales	Ruminococcaceae	Acutalibacter	6	10	0.012647	0.00519694	0.748785	1.14534	0.518596	0.801467	1.68038	0.354514	7.96489
Bacteria	Verrucomicrobia	Verrucomicrobiae	Verrucomicrobiales	Akkermansiaceae	Akkermansia	2	4	0.023433	0.0181627	0.288482	0.566251	0.614422	0.814414	1.22135	0.565904	2.63597
Bacteria	Bacteroidetes	Bacteroidia	Bacteroidales	Prevotellaceae	Prevotella	11	19	0.0882234	0.0644962	0.354511	0.712722	0.622787	0.814414	1.27855	0.485511	3.36696
Bacteria	Firmicutes	Clostridia	Clostridiales	Lachnospiraceae	Dorea	4	6	0.000312164	0.00123642	-0.293709	0.901168	0.746908	0.865121	0.815802	0.239816	2.77518
Bacteria	Proteobacteria	Epsilonproteobacteria	Campylobacterales	Helicobacteraceae	Helicobacter	11	18	0.0746507	0.0736776	0.25881	0.851222	0.763342	0.865121	1.19649	0.37642	3.80318
Bacteria	Actinobacteria	Coriobacteriia	Eggerthellales	Eggerthellaceae	Enterorhabdus	10	19	0.0119019	0.0134078	-0.161271	0.710383	0.822058	0.873437	0.894237	0.340654	2.34743
Bacteria	Firmicutes	Bacilli	Lactobacillales	Lactobacillaceae	Lactobacillus	11	20	0.497098	0.486907	-0.0514049	0.362745	0.888323	0.888323	0.964996	0.589521	1.57962
Bacteria	Firmicutes	Erysipelotrichia	Erysipelotrichales	Erysipelotrichaceae	Erysipelatoclostridium	0	1	0	5.1625e-05	NT	NT	NT	NT	NT	NT	NT

### Sheet: Supplementary Table 6
Supplementary Table 6. Age-specific relative abundance of bacterial species that are differentialy abundant between Thy1-SNCA transgenic and non-transgenic mice. The six species found to have significantly different relative abundance in 12 month old Thy1-SNCA transgenic (TG, N = 22) and non-transgenic (NTG, N = 32) were examined at younger time points to assess how their relative abundances chan…
Species	Age (months)	N TG	N NTG	Mean RA TG	Mean RA NTG	Beta	SE	P
Bifidobacterium pseudolongum	1	3	9	0.00179787	0.0173646	-1.44136	0.685057	0.0404292
Bifidobacterium pseudolongum	3	6	15	0.00819764	0.0545557	-1.97122	0.929161	0.0388584
Bifidobacterium pseudolongum	6	4	17	0.00833436	0.0784315	-1.31227	0.397081	0.00176269
Bifidobacterium pseudolongum	12	3	21	0.00146489	0.147838	-4.24202	0.924267	2.92579e-05
Lactobacillus intestinalis	1	16	25	0.0619753	0.0755938	-0.644572	0.950903	0.50099
Lactobacillus intestinalis	3	13	25	0.0540547	0.0653071	-0.533173	0.679911	0.436634
Lactobacillus intestinalis	6	6	28	0.0187032	0.0661036	-2.07637	0.496613	0.00011666
Lactobacillus intestinalis	12	5	26	0.010732	0.0504809	-2.92273	0.569943	4.57396e-06
Lactobacillus johnsonii	1	16	25	0.0394132	0.047755	-0.162637	0.809226	0.841531
Lactobacillus johnsonii	3	11	25	0.0436551	0.0842528	-1.03718	0.786959	0.193522
Lactobacillus johnsonii	6	13	31	0.0369533	0.131289	-3.38639	0.681327	8.23592e-06
Lactobacillus johnsonii	12	13	29	0.0246308	0.0927099	-3.67634	0.966959	0.000384762
Lactobacillus reuteri	1	22	30	0.142813	0.143077	-0.379814	0.601134	0.530376
Lactobacillus reuteri	3	19	29	0.157623	0.180167	-0.292558	0.490347	0.553444
Lactobacillus reuteri	6	17	30	0.074423	0.163666	-1.84073	0.595983	0.00327964
Lactobacillus reuteri	12	13	30	0.0622676	0.121976	-3.83636	0.980537	0.000271305
Muribaculaceae bacterium DSM 103720	1	6	15	0.000898259	0.0109438	-1.25613	0.592539	0.0389988
Muribaculaceae bacterium DSM 103720	3	17	27	0.0200624	0.0218883	-0.281513	0.833272	0.736898
Muribaculaceae bacterium DSM 103720	6	19	30	0.0258177	0.0246749	0.0620931	0.511819	0.903925
Muribaculaceae bacterium DSM 103720	12	15	29	0.0105	0.0252675	-2.29503	0.610215	0.000437408
Muribaculum intestinale	1	6	14	0.00251779	0.00543333	-0.618851	0.481318	0.204456
Muribaculum intestinale	3	17	24	0.0256741	0.0172322	0.86295	0.733176	0.244767
Muribaculum intestinale	6	18	29	0.0231738	0.0271475	-0.953899	0.70726	0.183503
Muribaculum intestinale	12	16	31	0.0177384	0.02687	-2.82386	0.733509	0.00033095
